# Interrogation of genome-wide, experimentally dissected gene regulatory networks reveals mechanisms underlying dynamic cellular state control

**DOI:** 10.1101/2021.06.28.449297

**Authors:** Xiangtian Tan, Jeremy Worley, Mikko Turunen, Kelly Wong, Ester Calvo Fernández, Evan Paull, Sunny Jones, Junqiang Wang, Heeju Noh, Beatrice Salvatori, Alejandro Chavez, Andrea Califano

## Abstract

Pooled CRISPRi-mediated silencing of >1,000 transcriptional regulators expressed in single colorectal adenocarcinoma cells, followed by single-cell RNA-seq profiling at two timepoints, 1 day and 4 days, allowed reverse engineering the underlying tumor context-specific, causal regulatory network. Furthermore, the availability of experimentally derived, highly multiplexed gene reporter assays for each regulator, as identified by this analysis, allowed accurate assessment of differential protein activity following silencing of each regulator, thus providing proof-of-concept for generating comprehensive, tissue-specific networks of transcriptional and post-translational interactions. Analysis of this causal network allowed elucidation of complex autoregulatory mechanisms that have eluded previous computational approaches and supported systematic elucidation of cooperative mechanisms, where one regulatory protein can modulate the activity of another regulatory protein, as well as transcriptional mimicry, where one regulatory protein can phenocopy others.
