## Supplementary material for "Interrogation of genome-wide, experimentally dissected gene regulatory networks reveals mechanisms underlying dynamic cellular state control": Table_S3_OverlapWithMultinetHumannet.xlsx

### Sheet: MultiNet
Regulator	Target	Mode
CHAF1A	ASF1B	Activation-Transcriptional
HAT1	ASF1B	Activation-Transcriptional
SMARCA4	BAZ1B	Activation-Transcriptional
TCF3	BAZ1B	Activation-Transcriptional
HABP4	C1QBP	Repression-PostTranscriptional
MYC	C1QBP	Activation-Transcriptional
EP300	CARHSP1	Activation-Transcriptional
KDM5C	CBX3	Activation-Transcriptional
CTBP2	CBX4	Activation-PostTranscriptional
MBD1	CBX4	Activation-Transcriptional
RB1	CBX4	Activation-PostTranscriptional
SUV39H1	CBX4	Repression-PostTranscriptional
NFYB	CBX5	Repression-Transcriptional
SMAD3	CEBPA	Repression-PostTranscriptional
SMARCA4	CEBPA	Repression-PostTranscriptional
PBX3	CEBPG	Repression-Transcriptional
CHAF1B	CHAF1A	Activation-PostTranscriptional
GTF2I	CHAF1A	Repression-PostTranscriptional
HMGB2	CHAF1A	Activation-Transcriptional
NFYA	CHAF1A	Activation-PostTranscriptional
PCBD2	CHAF1A	Repression-PostTranscriptional
CHAF1A	CHAF1B	Activation-PostTranscriptional
MTA2	CHD3	Activation-PostTranscriptional
RBBP4	CHD3	Activation-PostTranscriptional
CNOT8	CNOT1	Activation-PostTranscriptional
CNOT1	CNOT8	Activation-PostTranscriptional
MYC	CREB1	Activation-Transcriptional
ETS1	CREBBP	Activation-Transcriptional
MIER1	CREBBP	Activation-PostTranscriptional
MYC	CREBBP	Repression-PostTranscriptional
RBBP7	CREBBP	Activation-PostTranscriptional
TCF7L2	CTNNB1	Activation-PostTranscriptional
CEBPG	DDIT3	Activation-Transcriptional
MYC	DDX5	Repression-Transcriptional
SP3	DNMT1	Activation-Transcriptional
NFYB	DRAP1	Repression-Transcriptional
ATAD2	E2F1	Activation-Transcriptional
HDAC1	E2F1	Repression-PostTranscriptional
HNRNPAB	E2F1	Activation-Transcriptional
HNRNPUL1	E2F1	Activation-Transcriptional
MCM3	E2F1	Activation-Transcriptional
RBBP8	E2F1	Activation-PostTranscriptional
RBL1	E2F1	Repression-Transcriptional
RING1	E2F1	Repression-PostTranscriptional
SETD7	E2F1	Repression-PostTranscriptional
SP3	E2F1	Activation-Transcriptional
ILF3	E2F6	Activation-Transcriptional
POLR3G	EGR1	Activation-PostTranscriptional
MAX	ENO1	Activation-Transcriptional
MYC	ENO1	Activation-Transcriptional
MORF4L1	EPC1	Repression-PostTranscriptional
NEDD8	ESRRA	Activation-Transcriptional
CREB3L2	FOS	Repression-Transcriptional
RUVBL1	FOS	Activation-Transcriptional
JUN	FOSL1	Activation-Transcriptional
MED15	FOSL1	Activation-PostTranscriptional
USF1	FOSL1	Repression-PostTranscriptional
BCL6	FOXA2	Activation-PostTranscriptional
ID1	FOXA2	Repression-Transcriptional
ZMYND8	FOXA2	Activation-PostTranscriptional
E2F4	FOXM1	Activation-Transcriptional
MYC	GABPB1	Activation-Transcriptional
TAF5	GTF2A1	Activation-PostTranscriptional
GTF2A1	GTF2A2	Activation-PostTranscriptional
TAF4	GTF2A2	Activation-PostTranscriptional
CREBBP	HDAC2	Repression-Transcriptional
SMARCA2	HDAC2	Activation-PostTranscriptional
DNMT1	HELLS	Activation-Transcriptional
CREBBP	HMGB2	Activation-Transcriptional
E2F4	HMGB2	Activation-PostTranscriptional
BCL6	HNF1A	Activation-PostTranscriptional
CREB1	HNF1B	Repression-PostTranscriptional
PCBD1	HNF1B	Activation-PostTranscriptional
MTA2	HNRNPD	Repression-PostTranscriptional
YY1	HNRNPD	Activation-PostTranscriptional
NFYB	HNRNPUL1	Repression-Transcriptional
CTBP2	HOXB9	Repression-PostTranscriptional
EP300	JMY	Repression-PostTranscriptional
BUD31	JUN	Activation-Transcriptional
MAX	KAT2A	Activation-Transcriptional
TADA1	KAT2A	Activation-PostTranscriptional
PAF1	LEO1	Activation-PostTranscriptional
EP300	LRPPRC	Activation-PostTranscriptional
MYC	LRPPRC	Repression-PostTranscriptional
NFYB	MAF1	Activation-Transcriptional
APEX1	MAX	Repression-PostTranscriptional
ICAM1	MAX	Repression-PostTranscriptional
MXD3	MAX	Repression-PostTranscriptional
MXI1	MAX	Activation-PostTranscriptional
MYC	MAX	Activation-PostTranscriptional
RBM39	MAX	Activation-PostTranscriptional
TDG	MAX	Repression-PostTranscriptional
ZCWPW1	MAX	Repression-PostTranscriptional
ZNF3	MAX	Activation-PostTranscriptional
MCM5	MCM2	Activation-PostTranscriptional
LZTR1	MCM3	Repression-PostTranscriptional
MCM4	MCM6	Activation-Transcriptional
TERF2	MCM7	Activation-Transcriptional
MED10	MED1	Activation-PostTranscriptional
MED18	MED1	Activation-PostTranscriptional
MED28	MED1	Activation-PostTranscriptional
MED8	MED1	Activation-PostTranscriptional
MED9	MED1	Activation-PostTranscriptional
MYC	MED1	Activation-PostTranscriptional
CDK8	MED10	Repression-PostTranscriptional
MED1	MED10	Activation-PostTranscriptional
MED15	MED10	Activation-PostTranscriptional
MED18	MED10	Activation-PostTranscriptional
MED28	MED10	Activation-PostTranscriptional
MED8	MED10	Activation-Transcriptional
MED9	MED10	Activation-PostTranscriptional
POLR2I	MED10	Activation-PostTranscriptional
POLR2K	MED10	Activation-PostTranscriptional
MED1	MED15	Activation-PostTranscriptional
MED10	MED15	Activation-PostTranscriptional
MED28	MED15	Activation-PostTranscriptional
MED9	MED15	Activation-PostTranscriptional
MED28	MED18	Repression-PostTranscriptional
MED1	MED28	Activation-PostTranscriptional
MED10	MED28	Activation-PostTranscriptional
MED15	MED28	Activation-PostTranscriptional
MED18	MED28	Activation-PostTranscriptional
MED20	MED28	Activation-PostTranscriptional
MED8	MED28	Activation-PostTranscriptional
MED9	MED28	Activation-PostTranscriptional
MED1	MED8	Activation-PostTranscriptional
MED10	MED8	Activation-PostTranscriptional
MED18	MED8	Activation-PostTranscriptional
MED28	MED8	Activation-PostTranscriptional
MED1	MED9	Activation-PostTranscriptional
MED10	MED9	Activation-PostTranscriptional
MED18	MED9	Activation-PostTranscriptional
MED28	MED9	Activation-PostTranscriptional
RUVBL2	MORF4L1	Repression-Transcriptional
NFYB	MRPL28	Activation-PostTranscriptional
DNAJB6	MYC	Repression-PostTranscriptional
EPC1	MYC	Repression-Transcriptional
HDAC1	MYC	Repression-Transcriptional
HDAC2	MYC	Repression-PostTranscriptional
KAT2A	MYC	Activation-PostTranscriptional
KDM4C	MYC	Repression-PostTranscriptional
MAX	MYC	Repression-Transcriptional
MED1	MYC	Activation-Transcriptional
NFYB	MYC	Activation-Transcriptional
SMARCA4	MYC	Repression-PostTranscriptional
SMARCB1	MYC	Repression-Transcriptional
TAF6L	MYC	Activation-Transcriptional
ZC3H10	MYC	Activation-PostTranscriptional
FOS	NACA	Activation-PostTranscriptional
SSRP1	NEDD8	Activation-PostTranscriptional
UBA3	NEDD8	Activation-Transcriptional
YBX1	NFYA	Activation-Transcriptional
MAX	NOLC1	Activation-Transcriptional
RARA	NR0B2	Repression-PostTranscriptional
PHB2	NR2F2	Activation-Transcriptional
LEO1	PAF1	Activation-PostTranscriptional
ZNF687	PBX3	Activation-Transcriptional
HNF1B	PCBD1	Activation-Transcriptional
SAP30	PCBD1	Activation-PostTranscriptional
PHB2	PHB	Activation-Transcriptional
RB1	PHB	Repression-PostTranscriptional
RBL1	PHB	Activation-PostTranscriptional
SMARCA4	PHB	Activation-PostTranscriptional
HDAC2	PHB2	Activation-PostTranscriptional
JUP	PHB2	Activation-PostTranscriptional
NR2F1	PHB2	Repression-PostTranscriptional
PHB	PHB2	Activation-PostTranscriptional
NFYB	PMF1	Activation-Transcriptional
CTBP1	PNN	Activation-PostTranscriptional
MYC	PNN	Activation-Transcriptional
MED10	POLR2I	Activation-PostTranscriptional
POLR2K	POLR2I	Activation-PostTranscriptional
MED10	POLR2K	Activation-PostTranscriptional
POLR2I	POLR2K	Repression-Transcriptional
POLR2L	POLR2K	Activation-PostTranscriptional
POLR3G	POLR2K	Repression-PostTranscriptional
POLR2I	POLR2L	Repression-Transcriptional
POLR2K	POLR2L	Repression-Transcriptional
CDKN2A	PSMC3	Repression-PostTranscriptional
PSMC5	PSMC3	Activation-PostTranscriptional
PSMC3	PSMC5	Repression-Transcriptional
NONO	PSPC1	Repression-Transcriptional
MCM7	RB1	Activation-Transcriptional
CREBBP	RBBP7	Activation-PostTranscriptional
SUV39H1	RBBP7	Activation-Transcriptional
CTBP1	RBBP8	Activation-PostTranscriptional
RBL1	RBBP8	Activation-PostTranscriptional
MYBL2	RBL1	Activation-Transcriptional
HNF4G	RBM39	Repression-PostTranscriptional
TRIP4	RCOR1	Activation-Transcriptional
RFXAP	RFX5	Repression-PostTranscriptional
NEDD8	RPL6	Repression-PostTranscriptional
NEDD8	RPL7	Repression-PostTranscriptional
MYC	RPL7L1	Activation-Transcriptional
NEDD8	RPS14	Activation-Transcriptional
NUFIP1	RUVBL1	Repression-PostTranscriptional
RUVBL2	RUVBL1	Activation-PostTranscriptional
TAF9	RUVBL1	Activation-PostTranscriptional
HDAC1	RUVBL2	Repression-Transcriptional
MYC	RUVBL2	Activation-Transcriptional
RUVBL1	RUVBL2	Activation-PostTranscriptional
ING1	SAP30	Activation-Transcriptional
MTA2	SAP30	Repression-Transcriptional
RBBP7	SAP30	Activation-PostTranscriptional
YY1	SAP30	Activation-Transcriptional
NONO	SFPQ	Repression-Transcriptional
SMAD6	SMAD1	Activation-Transcriptional
TCF3	SMARCA4	Activation-PostTranscriptional
EP300	SP3	Activation-PostTranscriptional
SMAD3	SREBF2	Activation-Transcriptional
BAZ1B	SUPT16H	Activation-Transcriptional
SUPT5H	SUPT4H1	Repression-Transcriptional
RUNX1	SUV39H1	Activation-PostTranscriptional
ENY2	TAF10	Activation-PostTranscriptional
KAT2A	TAF10	Activation-PostTranscriptional
MYC	TAF10	Activation-PostTranscriptional
SMARCA4	TAF10	Repression-PostTranscriptional
TADA1	TAF10	Activation-PostTranscriptional
TAF2	TAF10	Activation-PostTranscriptional
TAF4	TAF10	Activation-PostTranscriptional
TAF5	TAF10	Activation-PostTranscriptional
TAF6L	TAF10	Activation-PostTranscriptional
TAF7	TAF10	Activation-PostTranscriptional
LZTR1	TAF11	Activation-PostTranscriptional
TAF5	TAF11	Activation-PostTranscriptional
MYC	TAF1D	Activation-Transcriptional
GTF2A1	TAF5	Activation-PostTranscriptional
MYC	TAF5	Activation-PostTranscriptional
TAF10	TAF5	Activation-PostTranscriptional
TAF11	TAF5	Activation-PostTranscriptional
TAF4	TAF5	Activation-PostTranscriptional
TAF7	TAF5	Activation-PostTranscriptional
YY1	TAF5	Repression-PostTranscriptional
TAF10	TAF7	Activation-PostTranscriptional
TAF5	TAF7	Activation-PostTranscriptional
SIN3A	TAF9	Activation-Transcriptional
CTBP1	TCF7L2	Activation-PostTranscriptional
CTNNB1	TCF7L2	Activation-PostTranscriptional
TFB2M	TFAM	Activation-PostTranscriptional
E2F4	TFDP1	Activation-Transcriptional
ZNF263	TFDP1	Activation-PostTranscriptional
DNAJB6	THAP1	Activation-Transcriptional
BMI1	TOP2A	Activation-Transcriptional
FOS	TOP2A	Activation-Transcriptional
HDAC2	TOP2A	Activation-Transcriptional
MYC	TOP2A	Activation-Transcriptional
NFYA	TOP2A	Activation-Transcriptional
PBX3	TOP2A	Repression-Transcriptional
SUMO1	TOP2A	Repression-PostTranscriptional
NOC2L	TP53	Activation-Transcriptional
PSMC3	TP53	Activation-Transcriptional
TADA1	TP53	Repression-PostTranscriptional
NEDD8	UBA3	Activation-PostTranscriptional
CTBP1	UBE2I	Activation-PostTranscriptional
SETDB1	UBE2I	Activation-PostTranscriptional
IP6K1	USF2	Repression-PostTranscriptional
HDAC2	VDR	Activation-Transcriptional
MYC	XRCC6	Activation-Transcriptional
MAX	YBX1	Activation-Transcriptional
HNF4A	ZFAND2B	Repression-Transcriptional
HDAC2	ZFP36L2	Activation-PostTranscriptional
NFYB	ZNF107	Activation-Transcriptional
SETDB1	ZNF165	Repression-PostTranscriptional
STAT1	ZNF302	Repression-PostTranscriptional

### Sheet: HumanNet
Regulator	Target	Mode
ATAD2	ASF1B	Activation-Transcriptional
CHAF1A	ASF1B	Activation-Transcriptional
HAT1	ASF1B	Activation-Transcriptional
BAZ1B	ATAD2	Activation-Transcriptional
HMGB2	ATAD2	Activation-Transcriptional
MCM3	ATAD2	Activation-Transcriptional
PSMC5	ATAD2	Activation-Transcriptional
SMARCA4	ATAD2	Activation-Transcriptional
SMARCD2	ATAD2	Activation-PostTranscriptional
TOP2A	ATAD2	Activation-Transcriptional
CREBZF	BACH1	Repression-PostTranscriptional
ATAD2	BAZ1B	Activation-PostTranscriptional
SMARCA4	BAZ1B	Activation-Transcriptional
TCF3	BAZ1B	Activation-Transcriptional
CNOT4	BTF3	Repression-Transcriptional
CNOT1	BTG1	Repression-Transcriptional
PRMT6	BTG1	Repression-Transcriptional
PRPF6	BUD31	Repression-Transcriptional
HABP4	C1QBP	Repression-PostTranscriptional
PHB2	C1QBP	Activation-PostTranscriptional
KDM5C	CBX3	Activation-Transcriptional
MECP2	CBX3	Activation-PostTranscriptional
CBX2	CBX4	Repression-PostTranscriptional
CBX6	CBX4	Activation-PostTranscriptional
CBX8	CBX4	Repression-PostTranscriptional
CDK9	CBX4	Repression-PostTranscriptional
CTBP2	CBX4	Activation-PostTranscriptional
DCAF6	CBX4	Repression-PostTranscriptional
HDAC1	CBX4	Repression-PostTranscriptional
HDAC2	CBX4	Repression-PostTranscriptional
HOXA4	CBX4	Repression-PostTranscriptional
JUN	CBX4	Activation-PostTranscriptional
MBD1	CBX4	Activation-Transcriptional
NONO	CBX4	Repression-PostTranscriptional
RBBP4	CBX4	Activation-Transcriptional
RBBP7	CBX4	Repression-PostTranscriptional
SUZ12	CBX4	Repression-PostTranscriptional
TAF2	CBX4	Activation-PostTranscriptional
CNOT1	CDK8	Repression-Transcriptional
C1QBP	CEBPA	Repression-PostTranscriptional
HNF1A	CEBPA	Activation-Transcriptional
NFYA	CEBPA	Activation-PostTranscriptional
STAT1	CEBPA	Repression-PostTranscriptional
RPL6	CEBPZ	Repression-PostTranscriptional
RPL7	CEBPZ	Repression-Transcriptional
TAF5	CEBPZ	Repression-Transcriptional
CENPF	CENPB	Repression-Transcriptional
HMGB2	CENPF	Activation-Transcriptional
TOP2A	CENPF	Activation-Transcriptional
BMI1	CENPK	Activation-Transcriptional
CHAF1B	CHAF1A	Activation-PostTranscriptional
CHD4	CHAF1A	Activation-PostTranscriptional
CREBBP	CHAF1A	Repression-Transcriptional
GTF2I	CHAF1A	Repression-PostTranscriptional
HMGA1	CHAF1A	Activation-Transcriptional
HMGB2	CHAF1A	Activation-Transcriptional
MCM3	CHAF1A	Activation-PostTranscriptional
PCBD2	CHAF1A	Repression-PostTranscriptional
SMARCA1	CHAF1A	Activation-Transcriptional
VDR	CHAF1A	Activation-PostTranscriptional
CHAF1A	CHAF1B	Activation-PostTranscriptional
CHD4	CHAF1B	Activation-PostTranscriptional
SIRT7	CHAF1B	Activation-PostTranscriptional
GATAD1	CHD3	Repression-PostTranscriptional
MTA2	CHD3	Activation-PostTranscriptional
RBBP4	CHD3	Activation-PostTranscriptional
ZNF512B	CHD3	Activation-PostTranscriptional
CHAF1B	CHD4	Activation-PostTranscriptional
EP300	CHD4	Activation-Transcriptional
SNAI1	CHD4	Repression-PostTranscriptional
CDK8	CNOT1	Repression-Transcriptional
CNOT8	CNOT1	Activation-PostTranscriptional
DEDD	CNOT1	Repression-PostTranscriptional
CNOT8	CNOT4	Activation-PostTranscriptional
XRN2	CNOT4	Activation-PostTranscriptional
CNOT1	CNOT8	Activation-PostTranscriptional
CNOT4	CNOT8	Activation-PostTranscriptional
MYC	CREB1	Activation-Transcriptional
BAZ1B	CREBBP	Activation-PostTranscriptional
ETS1	CREBBP	Activation-Transcriptional
MIER1	CREBBP	Activation-PostTranscriptional
MYC	CREBBP	Repression-PostTranscriptional
NFIA	CREBBP	Activation-PostTranscriptional
ATF6B	CREBZF	Activation-PostTranscriptional
CDX2	CTNNB1	Repression-PostTranscriptional
TCF7L2	CTNNB1	Activation-PostTranscriptional
CREBBP	DACH1	Repression-PostTranscriptional
CEBPG	DDIT3	Activation-Transcriptional
RPL7	DDX5	Repression-Transcriptional
CTBP1	DNMT1	Activation-Transcriptional
SP3	DNMT1	Activation-Transcriptional
NFYB	DRAP1	Repression-Transcriptional
ATAD2	E2F1	Activation-Transcriptional
ETS2	E2F1	Repression-PostTranscriptional
HDAC1	E2F1	Repression-PostTranscriptional
RBL1	E2F1	Repression-Transcriptional
RING1	E2F1	Repression-PostTranscriptional
SETD7	E2F1	Repression-PostTranscriptional
SP3	E2F1	Activation-Transcriptional
E2F6	E2F7	Activation-Transcriptional
ATAD2	E2F8	Activation-Transcriptional
HMGB2	E2F8	Activation-Transcriptional
RPL6	EEF2	Activation-PostTranscriptional
RPS14	EEF2	Activation-Transcriptional
NEDD8	ELOC	Repression-PostTranscriptional
TOP2A	ELOC	Activation-Transcriptional
TAF5	ELOF1	Repression-PostTranscriptional
PHB	ENO1	Activation-Transcriptional
MED1	EP300	Activation-PostTranscriptional
MORF4L1	EPC1	Repression-PostTranscriptional
ID1	ETS2	Repression-Transcriptional
ETS1	FOS	Activation-PostTranscriptional
YY1	FOS	Repression-Transcriptional
CREB3	FOSL1	Activation-Transcriptional
CREB5	FOSL1	Repression-PostTranscriptional
JUN	FOSL1	Activation-Transcriptional
PSMC3	FOSL1	Repression-Transcriptional
USF1	FOSL1	Repression-PostTranscriptional
XBP1	FOSL1	Activation-PostTranscriptional
TOP2A	FOXM1	Activation-Transcriptional
FOXK2	GABPB1	Activation-Transcriptional
GMEB2	GMEB1	Repression-Transcriptional
MCM3	GMNN	Activation-Transcriptional
MCM4	GMNN	Activation-Transcriptional
MCM6	GMNN	Activation-Transcriptional
TAF5	GTF2A1	Activation-PostTranscriptional
GTF2A1	GTF2A2	Activation-PostTranscriptional
TAF10	GTF2A2	Activation-PostTranscriptional
TAF2	GTF2A2	Activation-PostTranscriptional
TAF4	GTF2A2	Activation-PostTranscriptional
TAF5	GTF2A2	Activation-PostTranscriptional
TAF7	GTF2A2	Activation-PostTranscriptional
POLR2I	GTF2H3	Activation-Transcriptional
ILF2	HAT1	Activation-Transcriptional
MCM2	HAT1	Activation-PostTranscriptional
MYBL2	HAT1	Activation-PostTranscriptional
RBBP4	HAT1	Activation-Transcriptional
CREBBP	HDAC2	Repression-Transcriptional
MECP2	HDAC2	Repression-PostTranscriptional
DNMT1	HELLS	Activation-Transcriptional
MCM4	HELLS	Activation-Transcriptional
ELOC	HIF1AN	Activation-Transcriptional
EP300	HIF1AN	Activation-Transcriptional
RB1	HIRA	Activation-Transcriptional
NFYB	HMGA1	Repression-Transcriptional
RARG	HMGA1	Repression-PostTranscriptional
RPL7	HMGB1	Activation-Transcriptional
RUVBL1	HMGB1	Repression-PostTranscriptional
TOP2A	HMGB1	Activation-Transcriptional
BAZ1B	HMGB2	Activation-Transcriptional
CENPF	HMGB2	Activation-Transcriptional
CREBBP	HMGB2	Activation-Transcriptional
E2F8	HMGB2	Repression-Transcriptional
HMGN2	HMGB2	Activation-Transcriptional
PRDX3	HMGB2	Activation-Transcriptional
TOP2A	HMGB2	Activation-Transcriptional
HMGB2	HMGN2	Activation-Transcriptional
HMGN1	HMGN2	Activation-PostTranscriptional
KAT2B	HMGN2	Activation-Transcriptional
RPL7	HMGN2	Activation-Transcriptional
RPS14	HMGN2	Repression-Transcriptional
BCL6	HNF1A	Activation-PostTranscriptional
CREB1	HNF1B	Repression-PostTranscriptional
CREBBP	HNF1B	Activation-Transcriptional
PCBD1	HNF1B	Activation-PostTranscriptional
YBX1	HNRNPAB	Activation-Transcriptional
CNOT8	HNRNPD	Repression-Transcriptional
HNRNPAB	HNRNPD	Activation-PostTranscriptional
KHSRP	HNRNPD	Repression-PostTranscriptional
SFPQ	HNRNPD	Activation-PostTranscriptional
ZNF207	HNRNPUL1	Activation-PostTranscriptional
POU2F3	HOXB3	Activation-Transcriptional
HOXB6	HOXB5	Activation-Transcriptional
HOXD13	HOXB5	Activation-Transcriptional
HOXB9	HOXB7	Activation-Transcriptional
PDX1	HOXB7	Activation-PostTranscriptional
HOXB7	HOXB8	Activation-Transcriptional
CHAF1B	HOXB9	Activation-Transcriptional
HOXB13	HOXB9	Activation-PostTranscriptional
HOXB7	HOXB9	Activation-Transcriptional
EP300	JMY	Repression-PostTranscriptional
EDF1	JUNB	Repression-Transcriptional
MAX	KAT2A	Activation-Transcriptional
TADA1	KAT2A	Activation-PostTranscriptional
TAF5	KAT2A	Activation-PostTranscriptional
HNF1B	KAT2B	Repression-Transcriptional
ATN1	KAT8	Activation-Transcriptional
APEX1	KDM4C	Activation-Transcriptional
KDM5C	KDM5B	Repression-PostTranscriptional
PHB2	KHSRP	Activation-Transcriptional
POGZ	LCOR	Activation-PostTranscriptional
PAF1	LEO1	Activation-PostTranscriptional
GABPB1	LMO4	Activation-PostTranscriptional
PPARG	LMO4	Repression-Transcriptional
C1QBP	LRPPRC	Activation-PostTranscriptional
MRPL28	LRPPRC	Repression-PostTranscriptional
SFPQ	LRPPRC	Activation-PostTranscriptional
SLC30A9	LRPPRC	Repression-PostTranscriptional
SLIRP	LRPPRC	Repression-PostTranscriptional
TFAM	LRPPRC	Activation-PostTranscriptional
HDAC1	MAX	Repression-PostTranscriptional
JUN	MAX	Repression-PostTranscriptional
MXD3	MAX	Repression-PostTranscriptional
MXI1	MAX	Activation-PostTranscriptional
MYC	MAX	Activation-PostTranscriptional
RB1	MAX	Activation-PostTranscriptional
TAF5L	MAX	Repression-PostTranscriptional
TP53	MAX	Activation-PostTranscriptional
MCM5	MCM2	Activation-PostTranscriptional
ATAD2	MCM3	Activation-Transcriptional
GMNN	MCM3	Activation-PostTranscriptional
LZTR1	MCM3	Repression-PostTranscriptional
MCM4	MCM3	Activation-PostTranscriptional
MCM6	MCM3	Activation-PostTranscriptional
TIMELESS	MCM3	Activation-PostTranscriptional
MCM3	MCM4	Activation-Transcriptional
MCM3	MCM6	Activation-Transcriptional
MCM4	MCM6	Activation-Transcriptional
DNMT1	MCM7	Activation-Transcriptional
HNRNPAB	MCM7	Activation-Transcriptional
TIMELESS	MCM7	Activation-Transcriptional
MED10	MED1	Activation-PostTranscriptional
MED18	MED1	Activation-PostTranscriptional
MED28	MED1	Activation-PostTranscriptional
MED8	MED1	Activation-PostTranscriptional
MED9	MED1	Activation-PostTranscriptional
MYC	MED1	Activation-PostTranscriptional
PHB2	MED1	Repression-PostTranscriptional
POLR2I	MED1	Activation-PostTranscriptional
CDK8	MED10	Repression-PostTranscriptional
MED1	MED10	Activation-PostTranscriptional
MED15	MED10	Activation-PostTranscriptional
MED18	MED10	Activation-PostTranscriptional
MED28	MED10	Activation-PostTranscriptional
MED8	MED10	Activation-Transcriptional
MED9	MED10	Activation-PostTranscriptional
POLR2I	MED10	Activation-PostTranscriptional
POLR2K	MED10	Activation-PostTranscriptional
USP22	MED10	Activation-PostTranscriptional
MED1	MED15	Activation-PostTranscriptional
MED10	MED15	Activation-PostTranscriptional
MED28	MED15	Activation-PostTranscriptional
MED9	MED15	Activation-PostTranscriptional
MED28	MED18	Repression-PostTranscriptional
POLR2I	MED18	Activation-PostTranscriptional
MED1	MED28	Activation-PostTranscriptional
MED10	MED28	Activation-PostTranscriptional
MED15	MED28	Activation-PostTranscriptional
MED18	MED28	Activation-PostTranscriptional
MED20	MED28	Activation-PostTranscriptional
MED8	MED28	Activation-PostTranscriptional
MED9	MED28	Activation-PostTranscriptional
POLR2I	MED28	Activation-PostTranscriptional
POLR2K	MED28	Activation-PostTranscriptional
MED1	MED8	Activation-PostTranscriptional
MED10	MED8	Activation-PostTranscriptional
MED18	MED8	Activation-PostTranscriptional
MED28	MED8	Activation-PostTranscriptional
POLR2I	MED8	Activation-PostTranscriptional
POLR2K	MED8	Activation-PostTranscriptional
MED1	MED9	Activation-PostTranscriptional
MED10	MED9	Activation-PostTranscriptional
MED18	MED9	Activation-PostTranscriptional
MED28	MED9	Activation-PostTranscriptional
POLR2I	MED9	Activation-PostTranscriptional
MTA2	MIER1	Repression-PostTranscriptional
HES1	MNX1	Activation-Transcriptional
HNF1B	MNX1	Activation-Transcriptional
RUVBL2	MORF4L1	Repression-Transcriptional
TFB2M	MRPL28	Repression-PostTranscriptional
SUDS3	MTA2	Activation-Transcriptional
SUDS3	MXD3	Activation-Transcriptional
PSMC3	MXI1	Activation-Transcriptional
KAT2A	MYB	Activation-Transcriptional
CHD4	MYBL2	Repression-Transcriptional
E2F5	MYBL2	Activation-Transcriptional
MTA2	MYBL2	Repression-Transcriptional
MTF2	MYBL2	Activation-Transcriptional
TFDP1	MYBL2	Activation-PostTranscriptional
CTNNB1	MYC	Activation-PostTranscriptional
EPC1	MYC	Repression-Transcriptional
HDAC1	MYC	Repression-Transcriptional
MAX	MYC	Repression-Transcriptional
MED1	MYC	Activation-Transcriptional
TAF6L	MYC	Activation-Transcriptional
MAX	MZF1	Activation-Transcriptional
MYC	MZF1	Activation-Transcriptional
RPL7	NAA15	Repression-Transcriptional
BTF3	NACA	Activation-PostTranscriptional
CNOT4	NACA	Repression-Transcriptional
FOS	NACA	Activation-PostTranscriptional
RPL6	NACA	Repression-Transcriptional
RPL7	NACA	Repression-Transcriptional
RPS14	NACA	Activation-Transcriptional
YBX1	NACA	Repression-Transcriptional
UBA3	NEDD8	Activation-Transcriptional
SUPT5H	NELFA	Activation-PostTranscriptional
HIF1AN	NOTCH3	Repression-Transcriptional
RPL6	NPAS2	Activation-Transcriptional
NR2F2	NR0B2	Repression-Transcriptional
RARA	NR0B2	Repression-PostTranscriptional
RB1	NR0B2	Activation-Transcriptional
PPARG	NR1H3	Activation-Transcriptional
BCL11B	NR2F2	Repression-PostTranscriptional
NR6A1	NR2F2	Repression-Transcriptional
PHB2	NR2F2	Activation-Transcriptional
HNF4A	NR3C2	Repression-Transcriptional
BAZ1B	NSD2	Activation-Transcriptional
CHD4	NSD2	Repression-Transcriptional
PRDM2	NSD2	Repression-PostTranscriptional
SETD1A	NSD2	Repression-Transcriptional
SUV39H1	NSD2	Activation-PostTranscriptional
ZNHIT3	NUFIP1	Repression-PostTranscriptional
LEO1	PAF1	Activation-PostTranscriptional
SUPT5H	PAF1	Activation-PostTranscriptional
HNF1B	PCBD1	Activation-Transcriptional
SAP30	PCBD1	Activation-PostTranscriptional
RPS14	PFDN5	Repression-PostTranscriptional
PHB2	PHB	Activation-Transcriptional
RBL1	PHB	Activation-PostTranscriptional
EP300	PHB2	Activation-PostTranscriptional
EPAS1	PHB2	Activation-PostTranscriptional
GTF2A1	PHB2	Repression-Transcriptional
HDAC2	PHB2	Activation-PostTranscriptional
KHSRP	PHB2	Repression-PostTranscriptional
MED1	PHB2	Repression-PostTranscriptional
NR2F1	PHB2	Repression-PostTranscriptional
PHB	PHB2	Activation-PostTranscriptional
ZNF703	PHB2	Activation-PostTranscriptional
RBM39	PHF5A	Activation-PostTranscriptional
ZBTB4	PHF5A	Activation-PostTranscriptional
ZMAT2	PHF5A	Activation-PostTranscriptional
CREM	PIAS3	Activation-Transcriptional
ZFHX3	PIAS3	Activation-Transcriptional
CTBP1	PNN	Activation-PostTranscriptional
EPAS1	POLR2I	Activation-PostTranscriptional
MED1	POLR2I	Activation-Transcriptional
MED10	POLR2I	Activation-PostTranscriptional
MED18	POLR2I	Activation-PostTranscriptional
MED28	POLR2I	Activation-PostTranscriptional
MED8	POLR2I	Activation-PostTranscriptional
MED9	POLR2I	Activation-PostTranscriptional
POLR2K	POLR2I	Activation-PostTranscriptional
RUVBL2	POLR2I	Activation-PostTranscriptional
SUPT5H	POLR2I	Activation-PostTranscriptional
SUPT6H	POLR2I	Activation-PostTranscriptional
MED10	POLR2K	Activation-PostTranscriptional
MED28	POLR2K	Activation-PostTranscriptional
MED8	POLR2K	Activation-PostTranscriptional
MORF4L1	POLR2K	Repression-PostTranscriptional
POLR2I	POLR2K	Repression-Transcriptional
POLR2L	POLR2K	Activation-PostTranscriptional
SUPT5H	POLR2K	Activation-PostTranscriptional
SUPT6H	POLR2K	Activation-PostTranscriptional
POLR2I	POLR2L	Repression-Transcriptional
POLR2K	POLR2L	Repression-Transcriptional
SUPT5H	POLR2L	Repression-Transcriptional
SUPT6H	POLR2L	Repression-Transcriptional
MECP2	PPIE	Repression-Transcriptional
ZMAT2	PRPF6	Activation-PostTranscriptional
PSMC5	PSMC3	Activation-PostTranscriptional
PSMD9	PSMC3	Activation-PostTranscriptional
SMAD1	PSMC3	Activation-PostTranscriptional
MLX	PSMC3IP	Activation-Transcriptional
NOTCH2	PSMC3IP	Repression-PostTranscriptional
PSMC3	PSMC3IP	Activation-PostTranscriptional
ESR2	PSMC3IP	Repression-PostTranscriptional
CDK9	PSMC5	Repression-PostTranscriptional
EEF2	PSMC5	Repression-PostTranscriptional
PSMC3	PSMC5	Repression-Transcriptional
PSMD9	PSMC5	Activation-PostTranscriptional
PSMC3	PSMD9	Activation-PostTranscriptional
PSMC5	PSMD9	Activation-PostTranscriptional
NONO	PSPC1	Repression-Transcriptional
SFPQ	PSPC1	Repression-Transcriptional
CENPF	PTTG1	Activation-Transcriptional
CBX4	RBBP4	Activation-PostTranscriptional
BMI1	RBBP7	Activation-PostTranscriptional
YY1	RBBP7	Activation-PostTranscriptional
CTBP1	RBBP8	Activation-PostTranscriptional
RBL1	RBBP8	Activation-PostTranscriptional
CEBPA	RBL1	Activation-Transcriptional
MYBL2	RBL1	Activation-Transcriptional
TOP2A	RBL1	Activation-Transcriptional
MCM2	RBM39	Repression-Transcriptional
PHF5A	RBM39	Repression-Transcriptional
TRIP4	RCOR1	Activation-Transcriptional
RFXAP	RFX5	Repression-PostTranscriptional
BTF3	RPL6	Activation-PostTranscriptional
EEF2	RPL6	Activation-Transcriptional
MAX	RPL6	Activation-Transcriptional
PSPC1	RPL6	Repression-PostTranscriptional
RPL7	RPL6	Activation-PostTranscriptional
RPS14	RPL6	Activation-Transcriptional
TOP2A	RPL6	Repression-Transcriptional
CBX2	RPL7	Repression-PostTranscriptional
DDX5	RPL7	Repression-PostTranscriptional
EEF2	RPL7	Activation-Transcriptional
PHB	RPL7	Activation-PostTranscriptional
PSPC1	RPL7	Repression-PostTranscriptional
RBM39	RPL7	Repression-PostTranscriptional
RPL6	RPL7	Activation-Transcriptional
RPS14	RPL7	Activation-Transcriptional
EEF2	RPS14	Activation-Transcriptional
HMGN2	RPS14	Repression-PostTranscriptional
NACA	RPS14	Activation-Transcriptional
PFDN5	RPS14	Repression-Transcriptional
RPL6	RPS14	Activation-PostTranscriptional
RPL7	RPS14	Activation-PostTranscriptional
YBX1	RPS14	Repression-Transcriptional
MTA2	RUNX1	Repression-PostTranscriptional
CNOT1	RUVBL1	Repression-Transcriptional
NUFIP1	RUVBL1	Repression-PostTranscriptional
RUVBL2	RUVBL1	Activation-PostTranscriptional
SUPT5H	RUVBL1	Activation-PostTranscriptional
SUPT6H	RUVBL1	Activation-PostTranscriptional
MEAF6	RUVBL2	Activation-PostTranscriptional
POLR2I	RUVBL2	Activation-PostTranscriptional
RUVBL1	RUVBL2	Activation-PostTranscriptional
SP4	RUVBL2	Repression-PostTranscriptional
VPS72	RUVBL2	Activation-PostTranscriptional
GATAD2A	SAP30	Repression-PostTranscriptional
GATAD2B	SAP30	Repression-PostTranscriptional
ING1	SAP30	Activation-Transcriptional
LRCH4	SAP30	Repression-PostTranscriptional
MTA1	SAP30	Activation-PostTranscriptional
MTA2	SAP30	Repression-Transcriptional
MTF2	SAP30	Activation-PostTranscriptional
RBBP7	SAP30	Activation-PostTranscriptional
SSBP2	SAP30	Activation-PostTranscriptional
SUDS3	SAP30	Activation-PostTranscriptional
YY1	SAP30	Activation-Transcriptional
NONO	SFPQ	Repression-Transcriptional
PPP1R10	SFPQ	Activation-Transcriptional
RPL7	SFPQ	Activation-PostTranscriptional
GMEB1	SMAD1	Activation-Transcriptional
MXI1	SMAD1	Activation-Transcriptional
SMAD6	SMAD1	Activation-Transcriptional
ZNF83	SMAD3	Activation-Transcriptional
CBFA2T2	SMARCA2	Repression-PostTranscriptional
SFPQ	SMARCA4	Activation-PostTranscriptional
PHF5A	SNW1	Activation-PostTranscriptional
ZMAT2	SNW1	Activation-PostTranscriptional
TCF7L2	SOX4	Activation-Transcriptional
TOP2B	SSRP1	Activation-PostTranscriptional
MYC	STAT1	Repression-PostTranscriptional
NACC1	STRN3	Activation-Transcriptional
BAZ1B	SUPT16H	Activation-Transcriptional
HAT1	SUPT16H	Activation-Transcriptional
MCM3	SUPT16H	Activation-PostTranscriptional
PSMC5	SUPT16H	Activation-Transcriptional
SMARCA2	SUPT16H	Activation-Transcriptional
SUPT6H	SUPT16H	Activation-Transcriptional
TADA1	SUPT20H	Activation-PostTranscriptional
TAF6L	SUPT20H	Activation-PostTranscriptional
POLR2I	SUPT4H1	Repression-Transcriptional
POLR2K	SUPT4H1	Repression-Transcriptional
SUPT16H	SUPT4H1	Repression-Transcriptional
SUPT5H	SUPT4H1	Repression-Transcriptional
LEO1	SUPT5H	Activation-PostTranscriptional
NELFA	SUPT5H	Activation-PostTranscriptional
PAF1	SUPT5H	Activation-PostTranscriptional
POLR2I	SUPT5H	Activation-PostTranscriptional
SUPT6H	SUPT5H	Repression-Transcriptional
PAF1	SUPT6H	Activation-PostTranscriptional
POLR2I	SUPT6H	Activation-PostTranscriptional
POLR2K	SUPT6H	Activation-PostTranscriptional
SUPT16H	SUPT6H	Activation-PostTranscriptional
SUPT5H	SUPT6H	Activation-PostTranscriptional
ELOF1	SUV39H1	Activation-Transcriptional
NSD2	SUV39H1	Activation-Transcriptional
ENY2	TAF10	Activation-PostTranscriptional
GTF2A1	TAF10	Activation-PostTranscriptional
GTF2A2	TAF10	Activation-PostTranscriptional
KAT2A	TAF10	Activation-PostTranscriptional
TADA1	TAF10	Activation-PostTranscriptional
TAF2	TAF10	Activation-PostTranscriptional
TAF4	TAF10	Activation-PostTranscriptional
TAF5	TAF10	Activation-PostTranscriptional
TAF6L	TAF10	Activation-PostTranscriptional
TAF7	TAF10	Activation-PostTranscriptional
GTF2A2	TAF11	Activation-PostTranscriptional
LZTR1	TAF11	Activation-PostTranscriptional
TAF10	TAF11	Activation-PostTranscriptional
TAF2	TAF11	Activation-PostTranscriptional
TAF4	TAF11	Activation-PostTranscriptional
TAF5	TAF11	Activation-PostTranscriptional
TAF7	TAF11	Activation-PostTranscriptional
SMARCB1	TAF1D	Repression-Transcriptional
TAF7	TAF2	Activation-PostTranscriptional
ZFP36L1	TAF4	Activation-Transcriptional
ELOF1	TAF5	Repression-PostTranscriptional
ENY2	TAF5	Repression-PostTranscriptional
FRY	TAF5	Activation-PostTranscriptional
GTF2A1	TAF5	Activation-PostTranscriptional
GTF2A2	TAF5	Activation-PostTranscriptional
HMGB1	TAF5	Activation-PostTranscriptional
KAT2A	TAF5	Activation-PostTranscriptional
MORF4L1	TAF5	Repression-PostTranscriptional
PFDN5	TAF5	Repression-PostTranscriptional
SMARCA1	TAF5	Activation-PostTranscriptional
SMARCA4	TAF5	Repression-PostTranscriptional
SMARCC2	TAF5	Repression-PostTranscriptional
TADA1	TAF5	Activation-PostTranscriptional
TAF10	TAF5	Activation-PostTranscriptional
TAF11	TAF5	Activation-PostTranscriptional
TAF2	TAF5	Activation-PostTranscriptional
TAF4	TAF5	Activation-PostTranscriptional
TAF7	TAF5	Activation-PostTranscriptional
GTF2A2	TAF7	Activation-PostTranscriptional
KAT8	TAF7	Repression-PostTranscriptional
TADA1	TAF7	Activation-PostTranscriptional
TAF10	TAF7	Activation-PostTranscriptional
TAF2	TAF7	Activation-PostTranscriptional
TAF4	TAF7	Activation-PostTranscriptional
TAF5	TAF7	Activation-PostTranscriptional
SUPT20H	TAF9	Activation-Transcriptional
MTDH	TARDBP	Activation-Transcriptional
PKNOX1	TCF3	Activation-Transcriptional
CDX2	TCF7L2	Repression-PostTranscriptional
CTBP1	TCF7L2	Activation-PostTranscriptional
CTNNB1	TCF7L2	Activation-PostTranscriptional
SOX9	TCF7L2	Activation-PostTranscriptional
LRPPRC	TFAM	Activation-PostTranscriptional
TFB2M	TFAM	Activation-PostTranscriptional
CTBP1	TFAP4	Activation-Transcriptional
USF2	TFAP4	Activation-Transcriptional
CREB1	TFB2M	Activation-Transcriptional
E2F3	TFDP1	Activation-PostTranscriptional
E2F4	TFDP1	Activation-Transcriptional
EPC1	TFDP1	Repression-Transcriptional
ETS2	TFDP1	Repression-Transcriptional
MYBL2	TFDP1	Activation-PostTranscriptional
RING1	TFDP1	Repression-PostTranscriptional
ESR2	THRA	Activation-Transcriptional
HNRNPAB	TIMELESS	Activation-Transcriptional
MCM3	TIMELESS	Activation-Transcriptional
HMGB2	TMPO	Activation-Transcriptional
TOP2A	TMPO	Activation-Transcriptional
XRCC6	TONSL	Activation-PostTranscriptional
ATAD2	TOP2A	Activation-Transcriptional
ELOC	TOP2A	Activation-Transcriptional
HMGB2	TOP2A	Activation-Transcriptional
MCM6	TOP2A	Activation-Transcriptional
NACA	TOP2A	Repression-Transcriptional
PTTG1	TOP2A	Activation-Transcriptional
RPL7	TOP2A	Activation-Transcriptional
SMARCB1	TOP2A	Activation-Transcriptional
SSRP1	TOP2A	Activation-Transcriptional
SUMO1	TOP2A	Repression-PostTranscriptional
TADA1	TP53	Repression-PostTranscriptional
E2F3	TRIM28	Activation-PostTranscriptional
HNRNPAB	TRIM28	Activation-PostTranscriptional
ZNF658	TRIM28	Activation-PostTranscriptional
HMGB2	TRIP13	Activation-Transcriptional
NSD2	TRIP13	Activation-Transcriptional
NELFCD	TSG101	Repression-PostTranscriptional
NEDD8	UBA3	Activation-PostTranscriptional
CREM	UBE2I	Repression-PostTranscriptional
CTBP1	UBE2I	Activation-PostTranscriptional
NR3C2	UBE2I	Repression-PostTranscriptional
PRPF6	UBE2I	Activation-PostTranscriptional
TCF7L2	UBE2I	Activation-PostTranscriptional
TRPS1	UBE2I	Activation-PostTranscriptional
ZFAND2B	UBE2I	Repression-PostTranscriptional
YEATS4	VPS72	Activation-PostTranscriptional
ZNHIT1	VPS72	Activation-PostTranscriptional
PQBP1	WDR77	Activation-Transcriptional
MYC	XRCC6	Activation-Transcriptional
C1QBP	YBX1	Activation-PostTranscriptional
HMGB1	YBX1	Activation-Transcriptional
VPS72	YEATS4	Activation-PostTranscriptional
ZNHIT1	YEATS4	Activation-PostTranscriptional
RBBP7	YY1	Activation-PostTranscriptional
APP	ZDHHC23	Activation-Transcriptional
ZDHHC6	ZDHHC23	Activation-Transcriptional
ZDHHC3	ZDHHC7	Activation-Transcriptional
ZNF552	ZFP1	Activation-Transcriptional
ZFP36L2	ZFP36L1	Activation-PostTranscriptional
PRPF6	ZMAT2	Activation-PostTranscriptional
SNW1	ZMAT2	Activation-PostTranscriptional
ZNF232	ZMYM1	Repression-PostTranscriptional
ZNF362	ZMYND11	Activation-PostTranscriptional
KDM5C	ZMYND8	Repression-Transcriptional
MZF1	ZNF165	Repression-PostTranscriptional
SUV39H1	ZNF165	Activation-PostTranscriptional
ZKSCAN3	ZNF165	Repression-Transcriptional
ZNF18	ZNF165	Activation-PostTranscriptional
ZNF207	ZNF165	Activation-PostTranscriptional
ZNF263	ZNF165	Activation-PostTranscriptional
ZNF331	ZNF165	Repression-PostTranscriptional
ZNF444	ZNF165	Activation-PostTranscriptional
ZNF496	ZNF165	Repression-Transcriptional
ZSCAN16	ZNF165	Activation-PostTranscriptional
ZSCAN20	ZNF165	Repression-PostTranscriptional
ZSCAN23	ZNF165	Repression-PostTranscriptional
ZKSCAN1	ZNF263	Activation-Transcriptional
ZFR	ZNF385A	Repression-Transcriptional
RNF2	ZNF687	Activation-Transcriptional
YEATS4	ZNHIT1	Activation-Transcriptional
UBE2I	ZNRD1	Activation-PostTranscriptional
