## Supplementary material for "Interrogation of genome-wide, experimentally dissected gene regulatory networks reveals mechanisms underlying dynamic cellular state control": Table_S4_OvercompensatedTR.xlsx

### Sheet: Sheet1
TR	Pathway
HOXB8	HALLMARK_E2F_TARGETS
HOXB9	HALLMARK_MYC_TARGETS_V1
MNAT1	HALLMARK_MYC_TARGETS_V1
PSMD9	HALLMARK_G2M_CHECKPOINT
PSMD9	HALLMARK_E2F_TARGETS
SIN3B	HALLMARK_E2F_TARGETS
VGLL1	HALLMARK_INTERFERON_GAMMA_RESPONSE
ZDHHC3	HALLMARK_E2F_TARGETS
ZFYVE27	HALLMARK_E2F_TARGETS
ZNF16	HALLMARK_MYC_TARGETS_V1
CBX2	HALLMARK_G2M_CHECKPOINT
